# Quantitative proteomics reveals remodeling of protein repertoire across life phases of *Daphnia pulex*

**DOI:** 10.1101/772442

**Authors:** Leonid Peshkin, Myriam Boukhali, Wilhelm Haas, Marc W. Kirschner, Lev Y. Yampolsky

**Affiliations:** Department of Systems Biology, Harvard Medical School, Boston, MA 02115, USA; Massachusetts General Hospital Cancer Center and Department of Medicine, Harvard Medical School, Building 149, 13th Street, Charlestown, MA 02129; Department of Biological Sciences, East Tennessee State University, Johnson City, TN 31714, USA

**Keywords:** Daphnia, life cycle, Proteomics, trehalose synthesis, vitellogenins

## Abstract

The microcrustacean *Daphnia* is becoming an organism of choice for genomic and proteomic studies of the effects of environmental stressors. However, the changes in protein expression across the life cycle have not been fully characterized. We analyzed the proteomes of adult females, juveniles, asexually produced embryos, and the ephippia - resting stages containing two sexually produced diapausing freezing- and desiccation-resistant embryos. Overall, we were significantly more likely to detect proteins with known molecular functions than proteins with no detectable orthology. Similarly we could detect those with stronger gene model support, as judged by mutual best BLAST hits between two independent genome assemblies than those without such support. This suggests that we could apply our proteomics pipeline to verify hypothesized proteins, even given less-than-perfect reference gene models. In particular, we observed up-regulation of vitellogenins and down-regulation of actins and myosins in embryos of both types, as compared to juveniles and adults and overrepresentation of cell-cycle related proteins in the developing embryos, as compared to both diapausing embryos and adults. We found upregulation of small heat-shock proteins and redox peroxidases, as well as overrepresentation of stress-response proteins in the ephippium relative to the asexually produced non-diapausing embryos. The ephippium also showed up-regulation of three trehalose-synthesis proteins and down-regulation of a trehalose hydrolase, consistent with the role of trehalose in protection against freezing and desiccation.

**Statement of significance of the study:** Freshwater plankton crustacean *Daphnia* is rapidly becoming a model organism of choice for ecological and developmental genomics. While there have been several advances towards establishing the protocols and reference datasets for proteomics, a detailed dataset covering several main steps of asexual and sexual phases of *Daphnia* life cycle is not yet available. Moreover, different versions of *D. pulex* genome differ in the number of protein-coding genes identified; it is unclear whether these differences are caused by differences between sequenced genotypes or between gene model methodology used. In this study we report LC-MS2/MS3 proteomes of whole body adult females, juvenile females, asexually produces embryos and diapausing eggs capable of surviving freezing and desiccation.
