## Additional Supplementary Data for "Quantitative proteomics reveals remodeling of protein repertoire across life phases of *Daphnia pulex*"

### Sheet: TableS1_E>M
PANTHER GO-Slim Biological Process	Daphnia pulex (REF)	Client Text Box Input
	#	#	expected	Fold Enrichment	+/-	raw P value	FDR
male meiotic nuclear division	3	2	0.04	55.91	+	0.00135	0.0252
reproductive process	89	7	1.06	6.6	+	0.000144	0.00343
reproduction	134	9	1.6	5.63	+	5.29e-05	0.00177
meiotic nuclear division	31	5	0.37	13.53	+	6.17e-05	0.00202
meiotic cell cycle process	88	7	1.05	6.67	+	0.000135	0.00338
meiotic cell cycle	88	7	1.05	6.67	+	0.000135	0.00332
cell cycle	318	25	3.79	6.59	+	5.61e-13	1.38e-10
cellular process	3923	102	46.78	2.18	+	2.04e-14	6e-12
cell cycle process	21	3	0.25	11.98	+	0.00273	0.0463
organelle organization	539	23	6.43	3.58	+	2.94e-07	1.8e-05
cellular component organization	1117	39	13.32	2.93	+	4.53e-09	4.76e-07
cellular component organization or biogenesis	249	13	2.97	4.38	+	1.59e-05	0.000602
protein sumoylation	5	2	0.06	33.54	+	0.0028	0.0468
cellular protein modification process	636	23	7.58	3.03	+	4.35e-06	0.000188
macromolecule metabolic process	2056	77	24.52	3.14	+	6.07e-19	4.47e-16
organic substance metabolic process	2838	88	33.84	2.6	+	1.04e-16	3.84e-14
metabolic process	3334	100	39.76	2.52	+	3.81e-18	1.87e-15
protein metabolic process	151	9	1.8	5	+	0.000126	0.00324
cellular protein metabolic process	671	24	8	3	+	3.22e-06	0.000164
cellular macromolecule metabolic process	673	24	8.03	2.99	+	3.38e-06	0.000166
cellular metabolic process	1286	32	15.34	2.09	+	0.000118	0.00311
peptidyl-lysine modification	51	5	0.61	8.22	+	0.000516	0.0104
peptidyl-amino acid modification	111	8	1.32	6.04	+	8.66e-05	0.0025
spindle organization	9	3	0.11	27.95	+	0.00033	0.00725
microtubule nucleation	14	4	0.17	23.96	+	5.09e-05	0.00179
microtubule polymerization	14	4	0.17	23.96	+	5.09e-05	0.00183
protein polymerization	15	4	0.18	22.36	+	6.39e-05	0.00196
cellular protein-containing complex assembly	69	5	0.82	6.08	+	0.00183	0.0325
cellular component biogenesis	249	13	2.97	4.38	+	1.59e-05	0.000587
ribosomal subunit export from nucleus	13	3	0.16	19.35	+	0.000811	0.0157
ribosome biogenesis	139	9	1.66	5.43	+	6.91e-05	0.00208
ribonucleoprotein complex biogenesis	156	11	1.86	5.91	+	5.13e-06	0.00021
establishment of localization	636	19	7.58	2.51	+	0.000325	0.00738
localization	1145	32	13.65	2.34	+	1.23e-05	0.000475
cellular localization	605	20	7.21	2.77	+	6.17e-05	0.00198
intracellular protein transport	455	17	5.43	3.13	+	5.28e-05	0.00181
cellular protein localization	540	18	6.44	2.8	+	0.000129	0.00329
cellular macromolecule localization	543	18	6.48	2.78	+	0.000138	0.00334
intracellular transport	78	5	0.93	5.38	+	0.00303	0.0501
transport	636	19	7.58	2.51	+	0.000325	0.00726
nucleocytoplasmic transport	16	3	0.19	15.72	+	0.00137	0.0249
nuclear transport	27	4	0.32	12.42	+	0.000464	0.00991
chaperone-mediated protein folding	16	3	0.19	15.72	+	0.00137	0.0252
mitotic sister chromatid segregation	25	4	0.3	13.42	+	0.000357	0.00773
chromosome organization	248	17	2.96	5.75	+	2.07e-08	2.03e-06
mitotic nuclear division	146	11	1.74	6.32	+	2.82e-06	0.000148
mitotic cell cycle process	149	11	1.78	6.19	+	3.39e-06	0.000156
mitotic cell cycle	149	11	1.78	6.19	+	3.39e-06	0.000161
protein import into nucleus	59	9	0.7	12.79	+	1.06e-07	8.67e-06
RNA polymerase II transcriptional preinitiation complex assembly	20	3	0.24	12.58	+	0.00241	0.0423
transcription initiation from RNA polymerase II promoter	33	4	0.39	10.16	+	0.000921	0.0174
transcription by RNA polymerase II	549	25	6.55	3.82	+	2.68e-08	2.47e-06
transcription, DNA-templated	707	32	8.43	3.8	+	3.24e-10	4.34e-08
cellular macromolecule biosynthetic process	112	14	1.34	10.48	+	3.24e-10	4.77e-08
cellular biosynthetic process	171	14	2.04	6.87	+	4.79e-08	4.15e-06
biosynthetic process	197	14	2.35	5.96	+	2.45e-07	1.57e-05
macromolecule biosynthetic process	38	5	0.45	11.03	+	0.000147	0.00344
gene expression	1212	48	14.45	3.32	+	8.91e-13	1.88e-10
nucleic acid-templated transcription	27	4	0.32	12.42	+	0.000464	0.00976
RNA biosynthetic process	35	5	0.42	11.98	+	0.000104	0.00288
nucleic acid metabolic process	542	21	6.46	3.25	+	4.15e-06	0.000185
mitotic cell cycle phase transition	34	5	0.41	12.33	+	9.15e-05	0.00259
histone acetylation	21	3	0.25	11.98	+	0.00273	0.0468
internal peptidyl-lysine acetylation	22	3	0.26	11.44	+	0.00308	0.0498
peptidyl-lysine acetylation	22	3	0.26	11.44	+	0.00308	0.0504
chromatin organization	158	11	1.88	5.84	+	5.75e-06	0.000229
regulation of cell cycle phase transition	22	3	0.26	11.44	+	0.00308	0.0493
regulation of cellular process	385	14	4.59	3.05	+	0.000311	0.00715
regulation of biological process	1421	48	16.95	2.83	+	1.82e-10	3.35e-08
biological regulation	1676	51	19.99	2.55	+	2.22e-09	2.52e-07
DNA biosynthetic process	81	10	0.97	10.35	+	1.26e-07	9.74e-06
DNA metabolic process	221	11	2.64	4.17	+	0.000107	0.00291
protein deubiquitination	52	6	0.62	9.68	+	6.2e-05	0.00194
protein modification by small protein removal	58	6	0.69	8.67	+	0.000108	0.0029
proteolysis	100	6	1.19	5.03	+	0.00163	0.0293
DNA-dependent DNA replication	72	8	0.86	9.32	+	4.77e-06	0.000201
DNA replication	108	14	1.29	10.87	+	2.1e-10	3.43e-08
rRNA processing	44	4	0.52	7.62	+	0.00245	0.0425
endocytosis	87	6	1.04	5.78	+	0.000828	0.0158
vesicle-mediated transport	291	13	3.47	3.75	+	7.39e-05	0.00218
negative regulation of biosynthetic process	111	7	1.32	5.29	+	0.000513	0.0105
regulation of biosynthetic process	409	20	4.88	4.1	+	2.33e-07	1.56e-05
regulation of metabolic process	850	34	10.14	3.35	+	1.88e-09	2.31e-07
negative regulation of metabolic process	111	7	1.32	5.29	+	0.000513	0.0106
negative regulation of biological process	114	7	1.36	5.15	+	0.000596	0.0119
regulation of transcription by RNA polymerase II	345	18	4.11	4.38	+	3.85e-07	2.27e-05
regulation of transcription, DNA-templated	359	18	4.28	4.2	+	6.66e-07	3.78e-05
regulation of nucleic acid-templated transcription	359	18	4.28	4.2	+	6.66e-07	3.64e-05
regulation of RNA biosynthetic process	401	20	4.78	4.18	+	1.73e-07	1.27e-05
regulation of cellular biosynthetic process	408	20	4.87	4.11	+	2.24e-07	1.57e-05
regulation of cellular metabolic process	273	11	3.26	3.38	+	0.000601	0.0118
Unclassified	23021	160	274.53	0.58	-	3.6e-38	5.3e-35

### Sheet: TableS2_E<M
PANTHER GO-Slim Biological Process	Daphnia pulex (REF)	Client Text Box Input
	#	#	expected	Fold Enrichment	+/-	raw P value	FDR
integrin-mediated signaling pathway	4	3	0.14	21.57	+	0.0012	0.0126
signal transduction	825	50	28.69	1.74	+	0.000274	0.00345
cellular process	3923	257	136.42	1.88	+	5.63e-23	1.04e-20
response to stimulus	586	46	20.38	2.26	+	1.06e-06	2.44e-05
anaerobic respiration	4	3	0.14	21.57	+	0.0012	0.0125
cellular respiration	143	32	4.97	6.43	+	4.94e-15	4.55e-13
energy derivation by oxidation of organic compounds	143	32	4.97	6.43	+	4.94e-15	4.28e-13
generation of precursor metabolites and energy	7	6	0.24	24.65	+	1.99e-06	4.02e-05
cellular metabolic process	1286	134	44.72	3	+	1.58e-27	5.81e-25
metabolic process	3334	237	115.94	2.04	+	2.14e-25	4.5e-23
oxidation-reduction process	160	37	5.56	6.65	+	1.45e-17	2.14e-15
cell adhesion mediated by integrin	4	3	0.14	21.57	+	0.0012	0.0124
cell adhesion	128	22	4.45	4.94	+	6.82e-09	2.34e-07
biological adhesion	128	22	4.45	4.94	+	6.82e-09	2.28e-07
pyruvate metabolic process	12	9	0.42	21.57	+	1.08e-08	3.31e-07
monocarboxylic acid metabolic process	27	16	0.94	17.04	+	2.67e-13	1.51e-11
carboxylic acid metabolic process	31	17	1.08	15.77	+	1.25e-13	7.64e-12
oxoacid metabolic process	33	18	1.15	15.68	+	2.54e-14	1.87e-12
organic acid metabolic process	53	22	1.84	11.94	+	2.92e-15	2.86e-13
organic substance metabolic process	2838	159	98.69	1.61	+	6.73e-09	2.36e-07
small molecule metabolic process	135	31	4.69	6.6	+	7.19e-15	5.57e-13
nucleotide catabolic process	11	8	0.38	20.91	+	8.61e-08	2.31e-06
nucleotide metabolic process	79	16	2.75	5.82	+	1.08e-07	2.84e-06
nucleoside phosphate metabolic process	84	16	2.92	5.48	+	2.25e-07	5.53e-06
phosphate-containing compound metabolic process	68	13	2.36	5.5	+	2.93e-06	5.6e-05
phosphorus metabolic process	79	18	2.75	6.55	+	3.55e-09	1.31e-07
nucleobase-containing small molecule metabolic process	100	26	3.48	7.48	+	9.17e-14	6.14e-12
heterocycle metabolic process	25	9	0.87	10.35	+	1.3e-06	2.77e-05
primary metabolic process	338	42	11.75	3.57	+	1.68e-11	8.86e-10
cellular aromatic compound metabolic process	40	9	1.39	6.47	+	3.24e-05	0.000487
cellular nitrogen compound metabolic process	44	10	1.53	6.54	+	1.1e-05	0.000182
aromatic compound catabolic process	13	4	0.45	8.85	+	0.00213	0.02
cellular catabolic process	133	28	4.63	6.05	+	9.05e-13	4.94e-11
catabolic process	221	70	7.69	9.11	+	1.95e-39	9.57e-37
heterocycle catabolic process	12	8	0.42	19.17	+	1.39e-07	3.54e-06
organic cyclic compound catabolic process	12	7	0.42	16.77	+	1.68e-06	3.48e-05
organic substance catabolic process	191	68	6.64	10.24	+	5.57e-41	4.11e-38
cellular nitrogen compound catabolic process	6	5	0.21	23.96	+	1.66e-05	0.000265
organic substance biosynthetic process	191	35	6.64	5.27	+	4.91e-14	3.44e-12
small molecule biosynthetic process	28	5	0.97	5.13	+	0.00461	0.0395
tricarboxylic acid cycle	17	12	0.59	20.3	+	5.97e-11	2.84e-09
aerobic respiration	24	17	0.83	20.37	+	5.55e-15	4.54e-13
drug metabolic process	105	26	3.65	7.12	+	2.41e-13	1.42e-11
mitochondrial electron transport, NADH to ubiquinone	5	3	0.17	17.25	+	0.00187	0.0181
respiratory electron transport chain	114	13	3.96	3.28	+	0.000359	0.00437
mitochondrial ATP synthesis coupled electron transport	25	9	0.87	10.35	+	1.3e-06	2.9e-05
ATP synthesis coupled electron transport	25	9	0.87	10.35	+	1.3e-06	2.86e-05
oxidative phosphorylation	38	13	1.32	9.84	+	9.43e-09	2.96e-07
phosphorylation	16	7	0.56	12.58	+	7.26e-06	0.000126
ATP metabolic process	40	13	1.39	9.35	+	1.57e-08	4.52e-07
purine ribonucleotide metabolic process	45	14	1.56	8.95	+	6.98e-09	2.29e-07
organonitrogen compound metabolic process	174	33	6.05	5.45	+	1.11e-13	7.14e-12
ribonucleotide metabolic process	46	14	1.6	8.75	+	8.83e-09	2.83e-07
ribose phosphate metabolic process	52	15	1.81	8.29	+	4.81e-09	1.73e-07
carbohydrate derivative metabolic process	257	35	8.94	3.92	+	8.89e-11	4.09e-09
nucleoside triphosphate metabolic process	17	6	0.59	10.15	+	8.77e-05	0.00127
ubiquinone biosynthetic process	5	3	0.17	17.25	+	0.00187	0.018
coenzyme biosynthetic process	32	12	1.11	10.78	+	1.52e-08	4.49e-07
cofactor biosynthetic process	36	12	1.25	9.59	+	4.44e-08	1.24e-06
cofactor metabolic process	111	30	3.86	7.77	+	4.75e-16	4.99e-14
coenzyme metabolic process	59	17	2.05	8.29	+	4.63e-10	1.89e-08
nuclear migration	5	3	0.17	17.25	+	0.00187	0.0177
localization	1145	72	39.82	1.81	+	4.39e-06	7.79e-05
establishment of localization	636	39	22.12	1.76	+	0.00109	0.0118
transport	636	39	22.12	1.76	+	0.00109	0.0118
glucose homeostasis	5	3	0.17	17.25	+	0.00187	0.0176
chemical homeostasis	144	19	5.01	3.79	+	2.64e-06	5.12e-05
homeostatic process	167	20	5.81	3.44	+	5.51e-06	9.66e-05
regulation of biological quality	461	31	16.03	1.93	+	0.000893	0.00989
nucleotide-sugar biosynthetic process	9	5	0.31	15.98	+	6.6e-05	0.000972
nucleotide-sugar metabolic process	14	7	0.49	14.38	+	3.65e-06	6.72e-05
cell-matrix adhesion	11	6	0.38	15.68	+	1.28e-05	0.000207
cell-substrate adhesion	12	6	0.42	14.38	+	1.86e-05	0.000292
mitochondrial respiratory chain complex I assembly	8	4	0.28	14.38	+	0.000506	0.00591
mitochondrial respiratory chain complex assembly	14	6	0.49	12.32	+	3.67e-05	0.000546
cellular component biogenesis	249	1	8.66	0.12	-	0.00395	0.0342
cellular component organization or biogenesis	249	1	8.66	0.12	-	0.00395	0.0344
cellular component organization	1117	72	38.84	1.85	+	1.55e-06	3.27e-05
mitochondrion organization	63	9	2.19	4.11	+	0.000674	0.00752
cellular response to organic substance	6	3	0.21	14.38	+	0.00273	0.0251
response to chemical	257	25	8.94	2.8	+	1.15e-05	0.000189
cellular response to chemical stimulus	176	22	6.12	3.59	+	1e-06	2.34e-05
nucleotide phosphorylation	14	7	0.49	14.38	+	3.65e-06	6.64e-05
vacuolar acidification	6	3	0.21	14.38	+	0.00273	0.0248
intracellular pH reduction	6	3	0.21	14.38	+	0.00273	0.025
ion homeostasis	116	12	4.03	2.97	+	0.0013	0.0131
inorganic ion homeostasis	116	12	4.03	2.97	+	0.0013	0.0132
cellular chemical homeostasis	5	3	0.17	17.25	+	0.00187	0.0179
cellular homeostasis	19	6	0.66	9.08	+	0.000145	0.00193
pyrimidine nucleobase metabolic process	10	5	0.35	14.38	+	9.62e-05	0.00136
nucleobase metabolic process	13	7	0.45	15.48	+	2.51e-06	4.92e-05
fatty acid catabolic process	23	10	0.8	12.5	+	8.06e-08	2.2e-06
carboxylic acid catabolic process	81	38	2.82	13.49	+	7.13e-27	2.1e-24
organic acid catabolic process	81	38	2.82	13.49	+	7.13e-27	1.75e-24
small molecule catabolic process	29	9	1.01	8.92	+	3.58e-06	6.67e-05
fatty acid metabolic process	87	16	3.03	5.29	+	3.42e-07	8.27e-06
cellular lipid metabolic process	163	24	5.67	4.23	+	2.09e-08	5.93e-07
lipid metabolic process	146	19	5.08	3.74	+	3.17e-06	5.99e-05
ATP synthesis coupled proton transport	33	14	1.15	12.2	+	2.61e-10	1.13e-08
energy coupled proton transport, down electrochemical gradient	33	14	1.15	12.2	+	2.61e-10	1.1e-08
proton transmembrane transport	35	15	1.22	12.32	+	5.34e-11	2.71e-09
ion transport	106	17	3.69	4.61	+	8.2e-07	1.95e-05
inorganic cation transmembrane transport	57	15	1.98	7.57	+	1.37e-08	4.13e-07
ion transmembrane transport	58	16	2.02	7.93	+	2.55e-09	9.89e-08
inorganic ion transmembrane transport	58	16	2.02	7.93	+	2.55e-09	9.64e-08
ATP biosynthetic process	6	6	0.21	28.76	+	1.1e-06	2.5e-05
purine ribonucleoside triphosphate biosynthetic process	7	6	0.24	24.65	+	1.99e-06	3.96e-05
purine nucleoside triphosphate biosynthetic process	7	6	0.24	24.65	+	1.99e-06	4.07e-05
nucleoside triphosphate biosynthetic process	13	6	0.45	13.27	+	2.65e-05	0.000402
organophosphate biosynthetic process	21	5	0.73	6.85	+	0.00155	0.0152
gluconeogenesis	13	5	0.45	11.06	+	0.000252	0.00321
glucose metabolic process	24	8	0.83	9.59	+	8.12e-06	0.000138
hexose metabolic process	43	12	1.5	8.02	+	2.25e-07	5.63e-06
monosaccharide metabolic process	62	17	2.16	7.88	+	8.8e-10	3.5e-08
carbohydrate metabolic process	187	38	6.5	5.84	+	2.16e-16	2.45e-14
glycogen metabolic process	16	6	0.56	10.78	+	6.67e-05	0.000973
cellular glucan metabolic process	17	6	0.59	10.15	+	8.77e-05	0.00125
polysaccharide metabolic process	48	9	1.67	5.39	+	0.000111	0.00153
macromolecule metabolic process	2056	36	71.5	0.5	-	3.98e-06	7.16e-05
cellular polysaccharide metabolic process	19	7	0.66	10.59	+	1.78e-05	0.000282
aromatic amino acid family catabolic process	11	4	0.38	10.46	+	0.00129	0.0133
cellular amino acid catabolic process	56	26	1.95	13.35	+	9.88e-19	1.62e-16
organonitrogen compound catabolic process	82	20	2.85	7.01	+	1.73e-10	7.71e-09
cellular amino acid metabolic process	91	12	3.16	3.79	+	0.000179	0.00236
glutathione metabolic process	25	9	0.87	10.35	+	1.3e-06	2.81e-05
cellular amide metabolic process	24	8	0.83	9.59	+	8.12e-06	0.000136
sulfur compound metabolic process	55	8	1.91	4.18	+	0.00119	0.0126
cellular modified amino acid metabolic process	49	13	1.7	7.63	+	1.17e-07	3.02e-06
regulation of neurotransmitter levels	20	7	0.7	10.06	+	2.34e-05	0.000359
cellular amino acid biosynthetic process	50	17	1.74	9.78	+	5.42e-11	2.66e-09
carboxylic acid biosynthetic process	59	25	2.05	12.18	+	2.54e-17	3.41e-15
organic acid biosynthetic process	59	25	2.05	12.18	+	2.54e-17	3.12e-15
purine nucleobase biosynthetic process	12	4	0.42	9.59	+	0.00167	0.0163
pigment biosynthetic process	19	6	0.66	9.08	+	0.000145	0.00195
pigment metabolic process	19	6	0.66	9.08	+	0.000145	0.00196
folic acid-containing compound metabolic process	20	5	0.7	7.19	+	0.00129	0.0132
peptidyl-serine phosphorylation	18	4	0.63	6.39	+	0.00572	0.0481
response to drug	35	7	1.22	5.75	+	0.000458	0.00544
organic hydroxy compound biosynthetic process	30	6	1.04	5.75	+	0.00117	0.0125
organic hydroxy compound metabolic process	17	4	0.59	6.77	+	0.00481	0.0409
glycoprotein metabolic process	28	5	0.97	5.13	+	0.00461	0.0397
cellular component morphogenesis	46	8	1.6	5	+	0.000418	0.00501
steroid metabolic process	61	9	2.12	4.24	+	0.000546	0.00619
actin filament organization	49	7	1.7	4.11	+	0.00262	0.0243
actin cytoskeleton organization	65	8	2.26	3.54	+	0.00309	0.0279
cytoskeleton organization	85	12	2.96	4.06	+	0.000101	0.0014
lipid transport	84	11	2.92	3.77	+	0.000348	0.00427
lipid localization	86	11	2.99	3.68	+	0.000417	0.00504
macromolecule localization	130	15	4.52	3.32	+	0.000116	0.00158
response to toxic substance	113	13	3.93	3.31	+	0.000332	0.00411
intrinsic apoptotic signaling pathway	98	10	3.41	2.93	+	0.0035	0.0308
apoptotic signaling pathway	151	15	5.25	2.86	+	0.000508	0.0058
apoptotic process	185	16	6.43	2.49	+	0.00132	0.0132
programmed cell death	187	16	6.5	2.46	+	0.00146	0.0146
cell death	190	16	6.61	2.42	+	0.00256	0.0238
intracellular signal transduction	301	28	10.47	2.67	+	7.66e-06	0.000131
bleb assembly	151	15	5.25	2.86	+	0.000508	0.00589
plasma membrane bounded cell projection assembly	152	16	5.29	3.03	+	0.000184	0.0024
plasma membrane bounded cell projection organization	153	16	5.32	3.01	+	0.000197	0.00253
cell projection organization	153	16	5.32	3.01	+	0.000197	0.00255
execution phase of apoptosis	151	15	5.25	2.86	+	0.000508	0.00584
Unclassified	23021	597	800.57	0.75	-	3.9e-42	5.74e-39
regulation of RNA biosynthetic process	401	4	13.95	0.29	-	0.00486	0.0411
regulation of cellular biosynthetic process	408	4	14.19	0.28	-	0.00344	0.0307
regulation of metabolic process	850	12	29.56	0.41	-	0.0005	0.00589
regulation of biosynthetic process	409	4	14.22	0.28	-	0.00346	0.0307
transcription by RNA polymerase II	549	5	19.09	0.26	-	0.000303	0.00378
transcription, DNA-templated	707	6	24.59	0.24	-	1.97e-05	0.000305
gene expression	1212	24	42.15	0.57	-	0.00358	0.0314
nucleic acid metabolic process	542	4	18.85	0.21	-	9.79e-05	0.00137
proteasome-mediated ubiquitin-dependent protein catabolic process	299	1	10.4	0.1	-	0.000955	0.0105
proteasomal protein catabolic process	308	1	10.71	0.09	-	0.000641	0.00721
protein folding	206	0	7.16	< 0.01	-	0.00149	0.0147
DNA repair	188	0	6.54	< 0.01	-	0.00339	0.0304
DNA metabolic process	221	0	7.69	< 0.01	-	0.00103	0.0112

### Sheet: E>M_mostspecific
PANTHER GO-Slim Biological Process	#	observed	expected	Fold Enrichment	+/-	raw P value	FDR	parent FDR
DNA replication	108	14	1.29	10.87	+	2.1e-10	3.43e-08	3.43e-08	****	-6
									***	-4
transcription by RNA polymerase II	549	25	6.55	3.82	+	2.68e-08	2.47e-06	2.47e-06	**	-2
RNA polymerase II transcriptional preinitiation complex assembly	20	3	0.24	12.58	+	0.00241	0.0423	2.47e-06	*	0.05
protein import into nucleus	59	9	0.7	12.79	+	1.06e-07	8.67e-06	8.67e-06
DNA biosynthetic process	81	10	0.97	10.35	+	1.26e-07	9.74e-06	9.74e-06
regulation of biosynthetic process	409	20	4.88	4.1	+	2.33e-07	1.56e-05	1.56e-05
negative regulation of biosynthetic process	111	7	1.32	5.29	+	0.000513	0.0105	1.56e-05
regulation of transcription by RNA polymerase II	345	18	4.11	4.38	+	3.85e-07	2.27e-05	2.27e-05
mitotic nuclear division	146	11	1.74	6.32	+	2.82e-06	0.000148	0.000148
microtubule nucleation / polymerization	14	4	0.17	23.96	+	5.09e-05	0.00179	0.000148
mitotic cell cycle phase transition	34	5	0.41	12.33	+	9.15e-05	0.00259	0.000148
spindle organization	9	3	0.11	27.95	+	0.00033	0.00725	0.000148
mitotic sister chromatid segregation	25	4	0.3	13.42	+	0.000357	0.00773	0.000148
regulation of cell cycle phase transition	22	3	0.26	11.44	+	0.00308	0.0493	0.000148
chromatin organization	158	11	1.88	5.84	+	5.75e-06	0.000229	0.000229
histone acetylation	21	3	0.25	11.98	+	0.00273	0.0468	0.000229
protein deubiquitination	52	6	0.62	9.68	+	6.2e-05	0.00194	0.00194
ribosomal subunit export from nucleus	13	3	0.16	19.35	+	0.000811	0.0157	0.0157
endocytosis	87	6	1.04	5.78	+	0.000828	0.0158	0.0158
chaperone-mediated protein folding	16	3	0.19	15.72	+	0.00137	0.0252	0.0252
rRNA processing	44	4	0.52	7.62	+	0.00245	0.0425	0.0425
protein sumoylation	5	2	0.06	33.54	+	0.0028	0.0468	0.0468
male meiotic nuclear division	3	2	0.04	55.91	+	0.00135	0.0252	0.0252
Unclassified	23021	160	274.53	0.58	-	3.6e-38	5.3e-35	5.3e-35

### Sheet: TableS3_E+Eph>M+J
PANTHER GO-Slim Biological Process	Daphnia pulex (REF)	E+Eph.gt.J+M.txt
	#	#	expected	Fold Enrichment	+/-	raw P value	FDR
protein export from nucleus	4	2	0.02	> 100	+	0.000364	0.0243
localization	1145	15	5.72	2.62	+	0.000694	0.0445
transcription initiation from RNA polymerase II promoter	33	3	0.16	18.19	+	0.000762	0.0468
transcription by RNA polymerase II	549	11	2.74	4.01	+	0.000119	0.00925
transcription, DNA-templated	707	12	3.53	3.4	+	0.000265	0.0186
cellular macromolecule biosynthetic process	112	7	0.56	12.51	+	2.29e-06	0.000563
cellular biosynthetic process	171	7	0.85	8.19	+	3.2e-05	0.00524
metabolic process	3334	40	16.66	2.4	+	1.32e-07	6.49e-05
biosynthetic process	197	7	0.98	7.11	+	7.58e-05	0.00698
macromolecule metabolic process	2056	31	10.27	3.02	+	3.32e-08	2.44e-05
organic substance metabolic process	2838	34	14.18	2.4	+	1.67e-06	0.000615
gene expression	1212	17	6.06	2.81	+	0.000138	0.0101
DNA replication	108	7	0.54	12.97	+	1.82e-06	0.000538
cell cycle	318	9	1.59	5.66	+	4.03e-05	0.00539
regulation of transcription by RNA polymerase II	345	9	1.72	5.22	+	7.41e-05	0.00727
regulation of transcription, DNA-templated	359	9	1.79	5.02	+	9.94e-05	0.00861
regulation of nucleic acid-templated transcription	359	9	1.79	5.02	+	9.94e-05	0.00814
regulation of RNA biosynthetic process	401	10	2	4.99	+	4.25e-05	0.00521
regulation of cellular biosynthetic process	408	10	2.04	4.91	+	4.89e-05	0.00554
regulation of biological process	1421	20	7.1	2.82	+	3.24e-05	0.00477
biological regulation	1676	23	8.37	2.75	+	1.16e-05	0.00214
regulation of metabolic process	850	16	4.25	3.77	+	7.05e-06	0.00148
regulation of biosynthetic process	409	10	2.04	4.89	+	4.99e-05	0.00525
Unclassified	23021	76	115.02	0.66	-	4.95e-12	7.29e-09

### Sheet: TableS4_E+Eph<M+J
PANTHER GO-Slim Biological Process	Daphnia pulex (REF)	E+Eph.ls.J+M
	#	#	expected	Fold Enrichment	+/-	raw P value	FDR
ubiquinone biosynthetic process	5	4	0.23	17.11	+	0.000417	0.00484
coenzyme biosynthetic process	32	14	1.5	9.35	+	7.41e-09	2.54e-07
cofactor biosynthetic process	36	16	1.68	9.5	+	5.23e-10	2.03e-08
cellular metabolic process	1286	166	60.14	2.76	+	3.32e-29	9.78e-27
cellular process	3923	373	183.47	2.03	+	3.81e-39	1.4e-36
metabolic process	3334	295	155.92	1.89	+	2.63e-25	4.84e-23
cofactor metabolic process	111	33	5.19	6.36	+	5.87e-15	6.65e-13
coenzyme metabolic process	59	15	2.76	5.44	+	7.97e-07	1.99e-05
small molecule biosynthetic process	28	7	1.31	5.35	+	0.000783	0.0079
small molecule metabolic process	135	35	6.31	5.54	+	2.84e-14	2.99e-12
organic substance biosynthetic process	191	44	8.93	4.93	+	5.79e-16	7.75e-14
organic substance metabolic process	2838	201	132.73	1.51	+	1.16e-08	3.89e-07
Arp2/3 complex-mediated actin nucleation	5	4	0.23	17.11	+	0.000417	0.0048
actin filament organization	49	16	2.29	6.98	+	1.89e-08	6.05e-07
cellular component organization	1117	115	52.24	2.2	+	8.4e-14	8.25e-12
cellular component organization or biogenesis	249	2	11.65	0.17	-	0.00177	0.0163
actin cytoskeleton organization	65	19	3.04	6.25	+	4.12e-09	1.45e-07
cytoskeleton organization	85	25	3.98	6.29	+	1.36e-11	7.42e-10
organelle organization	539	45	25.21	1.79	+	0.000514	0.00561
regulation of biological quality	461	41	21.56	1.9	+	0.000271	0.00332
integrin-mediated signaling pathway	4	3	0.19	16.04	+	0.00272	0.0232
signal transduction	825	72	38.58	1.87	+	1.63e-06	3.43e-05
cellular response to stimulus	1054	77	49.29	1.56	+	0.000304	0.00367
response to stimulus	586	52	27.41	1.9	+	3.83e-05	0.000593
cell adhesion mediated by integrin	4	3	0.19	16.04	+	0.00272	0.023
cell adhesion	128	31	5.99	5.18	+	3.79e-12	2.79e-10
biological adhesion	128	31	5.99	5.18	+	3.79e-12	2.66e-10
heme biosynthetic process	7	5	0.33	15.27	+	0.000108	0.00148
cellular aromatic compound metabolic process	40	11	1.87	5.88	+	1.25e-05	0.000211
heterocycle metabolic process	25	11	1.17	9.41	+	2.91e-07	7.95e-06
organic cyclic compound metabolic process	54	10	2.53	3.96	+	0.000515	0.00558
organonitrogen compound metabolic process	174	43	8.14	5.28	+	1.44e-16	2.12e-14
pigment metabolic process	19	9	0.89	10.13	+	2.21e-06	4.46e-05
cellular nitrogen compound biosynthetic process	34	7	1.59	4.4	+	0.00207	0.0182
cellular nitrogen compound metabolic process	44	9	2.06	4.37	+	0.000519	0.00558
pigment biosynthetic process	19	9	0.89	10.13	+	2.21e-06	4.4e-05
organonitrogen compound biosynthetic process	80	11	3.74	2.94	+	0.00243	0.021
nucleotide-sugar biosynthetic process	9	6	0.42	14.25	+	2.78e-05	0.00044
carbohydrate derivative metabolic process	257	45	12.02	3.74	+	1.4e-12	1.15e-10
primary metabolic process	338	52	15.81	3.29	+	2.17e-12	1.68e-10
nucleotide-sugar metabolic process	14	8	0.65	12.22	+	2.84e-06	5.43e-05
nucleobase-containing small molecule metabolic process	100	27	4.68	5.77	+	1.11e-11	6.56e-10
vacuolar acidification	6	4	0.28	14.25	+	0.000671	0.00686
intracellular pH reduction	6	4	0.28	14.25	+	0.000671	0.00696
ion homeostasis	116	17	5.43	3.13	+	9.38e-05	0.00132
chemical homeostasis	144	23	6.73	3.42	+	1.65e-06	3.41e-05
homeostatic process	167	24	7.81	3.07	+	5.08e-06	9.35e-05
inorganic ion homeostasis	116	17	5.43	3.13	+	9.38e-05	0.00133
cellular chemical homeostasis	5	3	0.23	12.83	+	0.00421	0.0318
cellular homeostasis	19	5	0.89	5.63	+	0.00369	0.0291
tricarboxylic acid cycle	17	11	0.8	13.84	+	1.45e-08	4.74e-07
carboxylic acid metabolic process	31	16	1.45	11.04	+	9.38e-11	4.6e-09
oxoacid metabolic process	33	17	1.54	11.02	+	2.48e-11	1.31e-09
organic acid metabolic process	53	19	2.48	7.67	+	2.45e-10	9.75e-09
aerobic respiration	24	15	1.12	13.36	+	4.79e-11	2.43e-09
cellular respiration	143	30	6.69	4.49	+	1.77e-10	7.66e-09
energy derivation by oxidation of organic compounds	143	30	6.69	4.49	+	1.77e-10	7.44e-09
generation of precursor metabolites and energy	7	5	0.33	15.27	+	0.000108	0.00147
oxidation-reduction process	160	37	7.48	4.94	+	1.08e-13	9.93e-12
drug metabolic process	105	28	4.91	5.7	+	5.97e-12	3.66e-10
neurotransmitter secretion	5	3	0.23	12.83	+	0.00421	0.0321
transport	636	72	29.74	2.42	+	1.27e-10	5.87e-09
establishment of localization	636	72	29.74	2.42	+	1.27e-10	6.06e-09
localization	1145	115	53.55	2.15	+	4.84e-13	4.2e-11
cellular localization	605	51	28.29	1.8	+	0.000167	0.00216
regulation of neurotransmitter levels	20	8	0.94	8.55	+	2.17e-05	0.000351
mitochondrial electron transport, NADH to ubiquinone	5	3	0.23	12.83	+	0.00421	0.0319
respiratory electron transport chain	114	14	5.33	2.63	+	0.00178	0.0162
mitochondrial ATP synthesis coupled electron transport	25	7	1.17	5.99	+	0.000441	0.00503
ATP synthesis coupled electron transport	25	7	1.17	5.99	+	0.000441	0.00499
oxidative phosphorylation	38	12	1.78	6.75	+	1.51e-06	3.38e-05
phosphorylation	16	5	0.75	6.68	+	0.00197	0.0175
phosphate-containing compound metabolic process	68	11	3.18	3.46	+	0.000755	0.00767
phosphorus metabolic process	79	17	3.69	4.6	+	1.12e-06	2.63e-05
ATP metabolic process	40	12	1.87	6.41	+	2.37e-06	4.59e-05
nucleoside phosphate metabolic process	84	17	3.93	4.33	+	2.33e-06	4.58e-05
organophosphate metabolic process	76	10	3.55	2.81	+	0.00498	0.0356
purine ribonucleotide metabolic process	45	13	2.1	6.18	+	1.29e-06	2.92e-05
nucleotide metabolic process	79	17	3.69	4.6	+	1.12e-06	2.67e-05
purine-containing compound metabolic process	13	4	0.61	6.58	+	0.00592	0.0417
ribonucleotide metabolic process	46	13	2.15	6.04	+	1.59e-06	3.44e-05
ribose phosphate metabolic process	52	14	2.43	5.76	+	1.04e-06	2.5e-05
nuclear migration	5	3	0.23	12.83	+	0.00421	0.0316
glucose homeostasis	5	3	0.23	12.83	+	0.00421	0.0315
pyruvate metabolic process	12	7	0.56	12.47	+	1.1e-05	0.00019
monocarboxylic acid metabolic process	27	14	1.26	11.09	+	1.34e-09	5.07e-08
actin filament depolymerization	7	4	0.33	12.22	+	0.00102	0.00992
actin polymerization or depolymerization	31	11	1.45	7.59	+	1.62e-06	3.46e-05
nucleotide catabolic process	11	6	0.51	11.66	+	6.36e-05	0.000966
cellular catabolic process	133	29	6.22	4.66	+	1.62e-10	7.21e-09
catabolic process	221	83	10.34	8.03	+	8.83e-42	4.34e-39
heterocycle catabolic process	12	8	0.56	14.25	+	1.21e-06	2.79e-05
organic cyclic compound catabolic process	12	6	0.56	10.69	+	9.18e-05	0.00133
organic substance catabolic process	191	81	8.93	9.07	+	6.31e-44	4.65e-41
cellular nitrogen compound catabolic process	6	6	0.28	21.38	+	5.76e-06	0.000105
cell-matrix adhesion	11	6	0.51	11.66	+	6.36e-05	0.000956
cell-substrate adhesion	12	7	0.56	12.47	+	1.1e-05	0.000193
pyrimidine nucleobase metabolic process	10	5	0.47	10.69	+	0.000364	0.00433
nucleobase metabolic process	13	7	0.61	11.51	+	1.62e-05	0.000269
cellular response to organic substance	6	3	0.28	10.69	+	0.0061	0.0428
response to chemical	257	27	12.02	2.25	+	0.000232	0.00287
cellular response to chemical stimulus	176	19	8.23	2.31	+	0.00137	0.013
fatty acid catabolic process	23	11	1.08	10.23	+	1.51e-07	4.35e-06
carboxylic acid catabolic process	81	43	3.79	11.35	+	6.22e-27	1.53e-24
organic acid catabolic process	81	43	3.79	11.35	+	6.22e-27	1.31e-24
small molecule catabolic process	29	8	1.36	5.9	+	0.000189	0.00241
fatty acid metabolic process	87	19	4.07	4.67	+	2.19e-07	6.09e-06
cellular lipid metabolic process	163	30	7.62	3.94	+	2.67e-09	9.82e-08
lipid metabolic process	146	18	6.83	2.64	+	0.00041	0.00479
aromatic amino acid family catabolic process	11	5	0.51	9.72	+	0.000511	0.00566
cellular amino acid catabolic process	56	30	2.62	11.45	+	2.69e-19	4.41e-17
organonitrogen compound catabolic process	82	23	3.83	6	+	1.96e-10	8e-09
cellular amino acid metabolic process	91	16	4.26	3.76	+	2.16e-05	0.000354
anion transmembrane transport	9	4	0.42	9.5	+	0.00205	0.0181
ion transmembrane transport	58	14	2.71	5.16	+	3.11e-06	5.87e-05
ion transport	106	21	4.96	4.24	+	2.15e-07	6.08e-06
anion transport	11	5	0.51	9.72	+	0.000511	0.00561
glutathione metabolic process	25	10	1.17	8.55	+	2.02e-06	4.14e-05
peptide metabolic process	39	11	1.82	6.03	+	1.02e-05	0.000181
cellular amide metabolic process	24	7	1.12	6.24	+	0.000358	0.00429
sulfur compound metabolic process	55	9	2.57	3.5	+	0.00208	0.0181
cellular modified amino acid metabolic process	49	14	2.29	6.11	+	5.67e-07	1.44e-05
ATP synthesis coupled proton transport	33	13	1.54	8.42	+	6.85e-08	2.1e-06
energy coupled proton transport, down electrochemical gradient	33	13	1.54	8.42	+	6.85e-08	2.06e-06
proton transmembrane transport	35	13	1.64	7.94	+	1.2e-07	3.52e-06
inorganic cation transmembrane transport	57	13	2.67	4.88	+	1.18e-05	0.000202
inorganic ion transmembrane transport	58	14	2.71	5.16	+	3.11e-06	5.8e-05
ATP biosynthetic process	6	4	0.28	14.25	+	0.000671	0.00691
purine ribonucleoside triphosphate biosynthetic process	7	4	0.33	12.22	+	0.00102	0.00985
purine nucleoside triphosphate biosynthetic process	7	4	0.33	12.22	+	0.00102	0.00999
nucleoside triphosphate biosynthetic process	13	4	0.61	6.58	+	0.00592	0.0419
organophosphate biosynthetic process	21	5	0.98	5.09	+	0.00531	0.0378
gluconeogenesis	13	5	0.61	8.22	+	0.00093	0.00932
glucose metabolic process	24	9	1.12	8.02	+	1.01e-05	0.000181
hexose metabolic process	43	16	2.01	7.96	+	4.12e-09	1.48e-07
monosaccharide metabolic process	62	22	2.9	7.59	+	1.12e-11	6.35e-10
carbohydrate metabolic process	187	43	8.75	4.92	+	1.31e-15	1.61e-13
mitochondrial respiratory chain complex assembly	14	5	0.65	7.64	+	0.00122	0.0116
cellular component biogenesis	249	2	11.65	0.17	-	0.00177	0.0162
mitochondrion organization	63	12	2.95	4.07	+	0.000116	0.00157
nucleotide phosphorylation	14	5	0.65	7.64	+	0.00122	0.0116
purine nucleobase biosynthetic process	12	4	0.56	7.13	+	0.00469	0.0337
actin filament polymerization	28	9	1.31	6.87	+	2.77e-05	0.000443
cellular amino acid biosynthetic process	50	16	2.34	6.84	+	2.39e-08	7.49e-07
carboxylic acid biosynthetic process	59	22	2.76	7.97	+	5.06e-12	3.38e-10
organic acid biosynthetic process	59	22	2.76	7.97	+	5.06e-12	3.24e-10
Golgi organization	22	7	1.03	6.8	+	0.00023	0.00287
endomembrane system organization	55	10	2.57	3.89	+	0.000584	0.00624
glycogen metabolic process	16	5	0.75	6.68	+	0.00197	0.0176
cellular glucan metabolic process	17	5	0.8	6.29	+	0.00246	0.0211
polysaccharide metabolic process	48	8	2.24	3.56	+	0.00328	0.0262
macromolecule metabolic process	2056	52	96.15	0.54	-	8.21e-07	2.02e-05
cellular polysaccharide metabolic process	19	6	0.89	6.75	+	0.00067	0.007
cellular carbohydrate metabolic process	10	4	0.47	8.55	+	0.00277	0.0231
organic hydroxy compound biosynthetic process	30	8	1.4	5.7	+	0.000229	0.00289
protein localization to membrane	23	6	1.08	5.58	+	0.00154	0.0144
cellular protein localization	540	48	25.25	1.9	+	6.93e-05	0.00103
macromolecule localization	130	19	6.08	3.13	+	3.85e-05	0.000591
cellular macromolecule localization	543	48	25.39	1.89	+	7.4e-05	0.00109
cell morphogenesis	23	6	1.08	5.58	+	0.00154	0.0143
cellular component morphogenesis	46	14	2.15	6.51	+	2.98e-07	7.98e-06
response to organonitrogen compound	20	5	0.94	5.35	+	0.00445	0.0326
response to nitrogen compound	20	5	0.94	5.35	+	0.00445	0.0323
calcium-mediated signaling	20	5	0.94	5.35	+	0.00445	0.0324
second-messenger-mediated signaling	71	11	3.32	3.31	+	0.00104	0.00998
intracellular signal transduction	301	36	14.08	2.56	+	1.58e-06	3.47e-05
membrane lipid metabolic process	20	5	0.94	5.35	+	0.00445	0.0321
maintenance of location	22	5	1.03	4.86	+	0.00628	0.0438
intra-Golgi vesicle-mediated transport	22	5	1.03	4.86	+	0.00628	0.0436
Golgi vesicle transport	76	13	3.55	3.66	+	0.000159	0.00208
vesicle-mediated transport	291	32	13.61	2.35	+	3.02e-05	0.000473
establishment or maintenance of cell polarity	36	8	1.68	4.75	+	0.000656	0.00695
alcohol metabolic process	36	8	1.68	4.75	+	0.000656	0.0069
metal ion homeostasis	29	6	1.36	4.42	+	0.00419	0.0322
protein N-linked glycosylation	35	7	1.64	4.28	+	0.00239	0.0207
glycoprotein metabolic process	28	8	1.31	6.11	+	0.000154	0.00202
fatty acid biosynthetic process	37	7	1.73	4.05	+	0.00315	0.0253
ER to Golgi vesicle-mediated transport	49	8	2.29	3.49	+	0.00367	0.029
lipid transport	84	13	3.93	3.31	+	0.00038	0.00447
lipid localization	86	14	4.02	3.48	+	0.000144	0.00191
steroid metabolic process	61	9	2.85	3.15	+	0.00387	0.0302
extracellular matrix organization	94	12	4.4	2.73	+	0.00276	0.0232
extracellular structure organization	94	12	4.4	2.73	+	0.00276	0.0231
protein phosphorylation	107	13	5	2.6	+	0.00278	0.023
response to toxic substance	113	13	5.28	2.46	+	0.00425	0.0316
plasma membrane bounded cell projection assembly	152	16	7.11	2.25	+	0.00409	0.0316
plasma membrane bounded cell projection organization	153	16	7.16	2.24	+	0.00429	0.0316
cell projection organization	153	16	7.16	2.24	+	0.00429	0.0317
intracellular protein transport	455	37	21.28	1.74	+	0.00197	0.0177
Unclassified	23021	792	1076.63	0.74	-	1.33e-59	1.95e-56
regulation of transcription by RNA polymerase II	345	4	16.13	0.25	-	0.000942	0.00938
regulation of transcription, DNA-templated	359	4	16.79	0.24	-	0.000478	0.00537
regulation of nucleic acid-templated transcription	359	4	16.79	0.24	-	0.000478	0.00533
regulation of RNA biosynthetic process	401	4	18.75	0.21	-	0.000134	0.00179
regulation of cellular biosynthetic process	408	4	19.08	0.21	-	9.37e-05	0.00134
regulation of metabolic process	850	17	39.75	0.43	-	8.15e-05	0.00119
regulation of biosynthetic process	409	5	19.13	0.26	-	0.000287	0.00349
regulation of nitrogen compound metabolic process	138	0	6.45	< 0.01	-	0.00312	0.0257
transcription by RNA polymerase II	549	4	25.68	0.16	-	3.74e-07	9.84e-06
transcription, DNA-templated	707	8	33.06	0.24	-	5.2e-07	1.34e-05
gene expression	1212	33	56.68	0.58	-	0.00096	0.00949
RNA metabolic process	350	6	16.37	0.37	-	0.00643	0.0444
nucleic acid metabolic process	542	6	25.35	0.24	-	1.39e-05	0.000232
proteasome-mediated ubiquitin-dependent protein catabolic process	299	2	13.98	0.14	-	0.000209	0.00265
proteasomal protein catabolic process	308	4	14.4	0.28	-	0.00336	0.0268
DNA repair	188	1	8.79	0.11	-	0.00383	0.03
DNA metabolic process	221	0	10.34	< 0.01	-	9.77e-05	0.00136
response to stress	297	26	13.89	1.87	+	0.00399	0.0309
protein folding	206	1	9.63	0.1	-	0.00185	0.0167
regulation of proteolysis	138	0	6.45	< 0.01	-	0.00312	0.0256
regulation of protein metabolic process	138	0	6.45	< 0.01	-	0.00312	0.0254
glutamate receptor signaling pathway	121	0	5.66	< 0.01	-	0.00691	0.0476
ribosome biogenesis	139	0	6.5	< 0.01	-	0.00314	0.0254
ribonucleoprotein complex biogenesis	156	0	7.3	< 0.01	-	0.00142	0.0133

### Sheet: TableS3_Eph>E_all
PANTHER GO-Slim Biological Process	Daphnia pulex (REF)	Eph.gt.E.txt
	#	#	expected	Fold Enrichment	+/-	raw P value	FDR
nucleotide catabolic process	11	4	0.23	17.58	+	0.000191	0.0122
nucleotide metabolic process	79	8	1.63	4.9	+	0.00039	0.018
nucleoside phosphate metabolic process	84	8	1.74	4.6	+	0.000569	0.0233
cellular metabolic process	1286	61	26.6	2.29	+	7.31e-09	1.08e-06
cellular process	3923	152	81.15	1.87	+	3.59e-14	2.64e-11
nucleobase-containing small molecule metabolic process	100	10	2.07	4.83	+	8.29e-05	0.00679
primary metabolic process	338	17	6.99	2.43	+	0.00104	0.0355
small molecule metabolic process	135	10	2.79	3.58	+	0.000777	0.0293
cellular catabolic process	133	19	2.75	6.91	+	3.04e-10	4.98e-08
catabolic process	221	27	4.57	5.91	+	1.59e-12	5.84e-10
heterocycle catabolic process	12	4	0.25	16.11	+	0.00025	0.0142
organic cyclic compound catabolic process	12	4	0.25	16.11	+	0.00025	0.0137
organic substance catabolic process	191	26	3.95	6.58	+	4.44e-13	2.18e-10
pyruvate metabolic process	12	4	0.25	16.11	+	0.00025	0.0148
monocarboxylic acid metabolic process	27	5	0.56	8.95	+	0.000431	0.0187
carboxylic acid metabolic process	31	5	0.64	7.8	+	0.000754	0.0292
oxoacid metabolic process	33	5	0.68	7.32	+	0.000971	0.0341
organic acid metabolic process	53	7	1.1	6.38	+	0.000207	0.0127
muscle contraction	20	5	0.41	12.09	+	0.000128	0.00896
muscle system process	20	5	0.41	12.09	+	0.000128	0.00941
amino sugar catabolic process	22	5	0.46	10.99	+	0.000188	0.0126
organonitrogen compound catabolic process	82	16	1.7	9.43	+	1.36e-10	2.87e-08
organonitrogen compound metabolic process	174	12	3.6	3.33	+	0.000441	0.0186
aminoglycan metabolic process	21	4	0.43	9.21	+	0.00151	0.0472
response to toxic substance	113	19	2.34	8.13	+	2.52e-11	7.42e-09
response to chemical	257	23	5.32	4.33	+	1.75e-08	2.34e-06
response to stimulus	586	40	12.12	3.3	+	2.18e-10	4.02e-08
response to reactive oxygen species	35	5	0.72	6.91	+	0.00123	0.0394
response to oxidative stress	39	6	0.81	7.44	+	0.000281	0.0143
response to stress	297	17	6.14	2.77	+	0.000261	0.0137
cellular component morphogenesis	46	6	0.95	6.31	+	0.000624	0.0248
cellular component organization	1117	46	23.11	1.99	+	1.73e-05	0.0016
developmental process	143	11	2.96	3.72	+	0.00032	0.0152
cellular response to chemical stimulus	176	22	3.64	6.04	+	1.25e-10	3.06e-08
cellular response to stimulus	1054	40	21.8	1.83	+	0.0004	0.0178
cellular modified amino acid metabolic process	49	6	1.01	5.92	+	0.000844	0.0303
cell adhesion	128	15	2.65	5.67	+	2.37e-07	2.91e-05
biological adhesion	128	15	2.65	5.67	+	2.37e-07	2.69e-05
cofactor metabolic process	111	13	2.3	5.66	+	1.51e-06	0.000159
drug metabolic process	105	11	2.17	5.06	+	2.49e-05	0.00216
extracellular matrix organization	94	8	1.94	4.11	+	0.00112	0.0376
extracellular structure organization	94	8	1.94	4.11	+	0.00112	0.0368
lipid metabolic process	146	12	3.02	3.97	+	9.71e-05	0.00752
carbohydrate metabolic process	187	12	3.87	3.1	+	0.000803	0.0296
intracellular signal transduction	301	17	6.23	2.73	+	0.000302	0.0148
signal transduction	825	39	17.07	2.29	+	3.71e-06	0.000365
Unclassified	23021	378	476.2	0.79	-	5.08e-18	7.49e-15

### Sheet: TableS_Eph<E_all
PANTHER GO-Slim Biological Process	Daphnia pulex (REF)	Eph.ls.E
	#	#	expected	Fold Enrichment	+/-	raw P value	FDR
protein sumoylation	5	2	0.03	71.48	+	0.000635	0.036
cellular protein modification process	636	13	3.56	3.65	+	7.52e-05	0.0101
macromolecule metabolic process	2056	29	11.51	2.52	+	4.33e-06	0.00128
organic substance metabolic process	2838	39	15.88	2.46	+	1.74e-07	6.4e-05
metabolic process	3334	46	18.66	2.47	+	7.66e-09	5.64e-06
primary metabolic process	338	8	1.89	4.23	+	0.000747	0.0407
cellular protein metabolic process	671	13	3.75	3.46	+	0.000127	0.0144
cellular macromolecule metabolic process	673	13	3.77	3.45	+	0.00013	0.0137
cellular process	3923	48	21.95	2.19	+	1.18e-07	5.77e-05
peptidyl-amino acid modification	111	5	0.62	8.05	+	0.00049	0.0314
purine ribonucleoside monophosphate biosynthetic process	7	2	0.04	51.06	+	0.00108	0.0497
nucleoside monophosphate metabolic process	23	3	0.13	23.31	+	0.000401	0.0268
nucleoside phosphate metabolic process	84	6	0.47	12.76	+	1.15e-05	0.00242
nucleobase-containing small molecule metabolic process	100	6	0.56	10.72	+	2.93e-05	0.00431
small molecule metabolic process	135	7	0.76	9.27	+	1.54e-05	0.00284
purine nucleoside monophosphate biosynthetic process	7	2	0.04	51.06	+	0.00108	0.0482
cellular protein-containing complex localization	7	2	0.04	51.06	+	0.00108	0.0468
localization	1145	16	6.41	2.5	+	0.0008	0.0421
chaperone-mediated protein folding	16	3	0.09	33.51	+	0.000154	0.0151
protein folding	206	8	1.15	6.94	+	2.82e-05	0.00461
nucleotide biosynthetic process	57	4	0.32	12.54	+	0.000377	0.0265
nucleotide metabolic process	79	6	0.44	13.57	+	8.26e-06	0.00203
DNA biosynthetic process	81	5	0.45	11.03	+	0.000122	0.0149
nucleic acid metabolic process	542	11	3.03	3.63	+	0.000287	0.0223
regulation of cellular component organization	75	4	0.42	9.53	+	0.001	0.051
Golgi vesicle transport	76	4	0.43	9.41	+	0.00105	0.0517
formation of translation initiation ternary complex	201	7	1.12	6.22	+	0.000173	0.0159
cellular component organization	1117	16	6.25	2.56	+	0.000618	0.0364
translation	227	7	1.27	5.51	+	0.000353	0.026
gene expression	1212	17	6.78	2.51	+	0.000526	0.0323
translational termination	201	7	1.12	6.22	+	0.000173	0.0149
translational elongation	201	7	1.12	6.22	+	0.000173	0.0141
organelle organization	539	10	3.02	3.32	+	0.00106	0.0503
regulation of metabolic process	850	13	4.76	2.73	+	0.00113	0.0477
Unclassified	23021	79	128.83	0.61	-	1.57e-16	2.31e-13

### Sheet: Eph>E_mostspecific
PANTHER GO-Slim Biological Process	Daphnia pulex (REF)	Eph.gt.E.txt
	#	observed	expected	Fold Enrichment	+/-	raw P value	FDR
nucleotide metabolic process	79	8	1.63	4.9	+	0.00039	0.018
nucleotide catabolic process	11	4	0.23	17.58	+	0.000191	0.0122
pyruvate metabolic process	12	4	0.25	16.11	+	0.00025	0.0148
muscle contraction	20	5	0.41	12.09	+	0.000128	0.00896
amino sugar catabolic process	22	5	0.46	10.99	+	0.000188	0.0126
organonitrogen compound metabolic process	174	12	3.6	3.33	+	0.000441	0.0186
organonitrogen compound catabolic process	82	16	1.7	9.43	+	1.36e-10	2.87e-08
aminoglycan metabolic process	21	4	0.43	9.21	+	0.00151	0.0472
response to toxic substance	113	19	2.34	8.13	+	2.52e-11	7.42e-09
response to stress	297	17	6.14	2.77	+	0.000261	0.0137
response to oxidative stress	39	6	0.81	7.44	+	0.000281	0.0143
response to reactive oxygen species	35	5	0.72	6.91	+	0.00123	0.0394
cellular component organization	1117	46	23.11	1.99	+	1.73e-05	0.0016
cellular component morphogenesis	46	6	0.95	6.31	+	0.000624	0.0248
cellular response to chemical stimulus	176	22	3.64	6.04	+	1.25e-10	3.06e-08
cellular modified amino acid metabolic process	49	6	1.01	5.92	+	0.000844	0.0303
cell adhesion	128	15	2.65	5.67	+	2.37e-07	2.91e-05
cofactor metabolic process	111	13	2.3	5.66	+	1.51e-06	0.000159
drug metabolic process	105	11	2.17	5.06	+	2.49e-05	0.00216
extracellular matrix organization	94	8	1.94	4.11	+	0.00112	0.0376
lipid metabolic process	146	12	3.02	3.97	+	9.71e-05	0.00752
carbohydrate metabolic process	187	12	3.87	3.1	+	0.000803	0.0296
signal transduction	825	39	17.07	2.29	+	3.71e-06	0.000365
intracellular signal transduction	301	17	6.23	2.73	+	0.000302	0.0148
Unclassified	23021	378	476.2	0.79	-	5.08e-18	7.49e-15
